# The *Toxoplasma gondii* homolog of ATPase inhibitory factor 1 is critical for mitochondrial cristae maintenance and stress response

**DOI:** 10.1101/2024.08.09.607411

**Authors:** Madelaine M. Usey, Anthony A. Ruberto, Diego Huet

**Affiliations:** Department of Cellular Biology, University of Georgia, Athens, GA, USA; Department of Pharmaceutical and Biomedical Sciences, University of Georgia, Athens, GA, USA; Center for Tropical and Emerging Global Diseases, University of Georgia, Athens, GA, USA; Institute of Bioinformatics, University of Georgia, Athens, GA, USA

## Abstract

The production of energy in the form of ATP by the mitochondrial ATP synthase must be tightly controlled. One well-conserved form of regulation is mediated via ATPase inhibitory factor 1 (IF1), which governs ATP synthase activity and gene expression patterns through a cytoprotective process known as mitohormesis. In apicomplexans, the processes regulating ATP synthase activity are not fully elucidated. Using the model apicomplexan *Toxoplasma gondii*, we found that knockout and overexpression of TgIF1, the structural homolog of IF1, significantly affected gene expression. Additionally, TgIF1 overexpression resulted in the formation of a stable TgIF1 oligomer that increased the presence of higher order ATP synthase oligomers. We also show that parasites lacking TgIF1 exhibit reduced mitochondrial cristae density, and that while TgIF1 levels do not affect growth in conventional culture conditions, they are crucial for parasite survival under hypoxia. Interestingly, TgIF1 overexpression enhances recovery from oxidative stress, suggesting a mitohormetic function. In summary, while TgIF1 does not appear to play a role in metabolic regulation under conventional growth conditions, our work highlights its importance for adapting to stressors faced by *T. gondii* and other apicomplexans throughout their intricate life cycles.

**SIGNIFICANCE STATEMENT:**

- *Toxoplasma gondii* is a member of the Apicomplexa, a phylum consisting of parasites responsible for significant global morbidity and mortality. An intact mitochondrial ATP synthase is critical *T. gondii* survival, but how this enzyme is regulated is not completely understood.
- Our work demonstrates that the *T. gondii* homolog of ATPase inhibitory factor 1 (TgIF1) does not impact metabolism under standard culture conditions, but plays a role in mitochondrial cristae density and stress responses.
- This study reveals the role of TgIF1 in regulating ATP synthase activity under stressful conditions and increases our understanding of this divergent enzyme in *T. gondii*.
