## Supplemental tables 1, 2 and 3 for "The *Toxoplasma gondii* homolog of ATPase inhibitory factor 1 is critical for mitochondrial cristae maintenance and stress response"

### Sheet: Table S1
Table S1 GO Term enrichment analysis of differentially expressed genes (BH adj p value < 0.05) in IF1 Over vs IF Ty and IF1 KO vs IF1 Ty parasites. Only gene sets containing 2 or more genes and with an FDR value < 0.1 were considered enriched.
p_value	term_size	query_size	intersection_size	precision	recall	term_id	source	term_name	effective_domain_size	source_order	parents	evidence_codes	intersection
Over versus Ty - enriched gene sets from genes with increased expression in IF1Over
0.00405521	153	67	7	0.104478	0.0457516	GO:0005840	GO:CC	ribosome	8920	389	GO:0043232	IEA,IEA,IEA,IEA,IEA,IEA,IEA	TGME49_209290,TGME49_263700,TGME49_267060,TGME49_205340,TGME49_238250,TGME49_300190,TGME49_254620
0.0620055	378	67	8	0.119403	0.021164	GO:0043228	GO:CC	non-membrane-bounded organelle	8920	1880	GO:0043226	IEA,IEA,IEA,IEA,IEA,IEA,IEA,IEA	TGME49_209290,TGME49_209650,TGME49_263700,TGME49_267060,TGME49_205340,TGME49_238250,TGME49_300190,TGME49_254620
0.0620055	378	67	8	0.119403	0.021164	GO:0043232	GO:CC	intracellular non-membrane-bounded organelle	8920	1884	c("GO:0043228", "GO:0043229")	IEA,IEA,IEA,IEA,IEA,IEA,IEA,IEA	TGME49_209290,TGME49_209650,TGME49_263700,TGME49_267060,TGME49_205340,TGME49_238250,TGME49_300190,TGME49_254620
0.0901776	221	67	5	0.0746269	0.0226244	GO:1990904	GO:CC	ribonucleoprotein complex	8920	4043	GO:0032991	IEA,IEA,IEA,IEA,IEA	TGME49_263700,TGME49_267060,TGME49_205340,TGME49_238250,TGME49_254620
0.00594684	132	67	7	0.104478	0.0530303	GO:0003735	GO:MF	structural constituent of ribosome	8920	353	GO:0005198	IEA,IEA,IEA,IEA,IEA,IEA,IEA	TGME49_209290,TGME49_263700,TGME49_267060,TGME49_205340,TGME49_238250,TGME49_300190,TGME49_254620
0.0155569	172	67	7	0.104478	0.0406977	GO:0005198	GO:MF	structural molecule activity	8920	1347	GO:0003674	IEA,IEA,IEA,IEA,IEA,IEA,IEA	TGME49_209290,TGME49_263700,TGME49_267060,TGME49_205340,TGME49_238250,TGME49_300190,TGME49_254620
5.90446e-05	97	67	7	0.104478	0.0721649	KEGG:03010	KEGG	Ribosome	8920	208	KEGG:00000	KEGG,KEGG,KEGG,KEGG,KEGG,KEGG,KEGG	TGME49_209290,TGME49_263700,TGME49_267060,TGME49_205340,TGME49_238250,TGME49_300190,TGME49_254620
Over versus Ty - enriched gene sets from genes with decreased expression in IF1Over
0.0361642	3	87	2	0.0229885	0.666667	GO:0046593	GO:MF	mandelonitrile lyase activity	8920	6207	GO:0016832	IEA,IEA	TGME49_213340,TGME49_253120
0.0786365	13	87	2	0.0229885	0.153846	GO:0008569	GO:MF	minus-end-directed microtubule motor activity	8920	1795	GO:0003777	IEA,IEA	TGME49_261022,TGME49_249840
0.0786365	45	87	3	0.0344828	0.0666667	GO:0016614	GO:MF	oxidoreductase activity, acting on CH-OH group of donors	8920	2845	GO:0016491	IEA,IEA,IEA	TGME49_213340,TGME49_249840,TGME49_253120
0.0786365	79	87	4	0.045977	0.0506329	GO:0016829	GO:MF	lyase activity	8920	3011	GO:0003824	IEA,IEA,IEA,IEA	TGME49_312930,TGME49_206400,TGME49_213340,TGME49_253120
0.0786365	27	87	3	0.0344828	0.111111	GO:0016830	GO:MF	carbon-carbon lyase activity	8920	3012	GO:0016829	IEA,IEA,IEA	TGME49_206400,TGME49_213340,TGME49_253120
0.0786365	9	87	2	0.0229885	0.222222	GO:0016832	GO:MF	aldehyde-lyase activity	8920	3014	GO:0016830	IEA,IEA	TGME49_213340,TGME49_253120
0.0786365	13	87	2	0.0229885	0.153846	GO:0045505	GO:MF	dynein intermediate chain binding	8920	6113	GO:0005515	IEA,IEA	TGME49_261022,TGME49_249840
0.0786365	13	87	2	0.0229885	0.153846	GO:0051959	GO:MF	dynein light intermediate chain binding	8920	8071	GO:0005515	IEA,IEA	TGME49_261022,TGME49_249840
KO versus Ty - enriched gene sets from genes with greater expression in KO
0.0646533	190	13	2	0.153846	0.0105263	GO:0006508	GO:BP	proteolysis	8920	2259	GO:0019538	IEA,IEA	TGME49_204360,TGME49_249150
KO versus Ty - enriched gene sets from genes with decreased expression in KO
0.0939271	49	39	2	0.0512821	0.0408163	GO:0099513	GO:CC	polymeric cytoskeletal fiber	8920	3366	c("GO:0005856",GO:0099512)	IEA,IEA	TGME49_207665,TGME49_249840
0.0939271	50	39	2	0.0512821	0.04	GO:0099512	GO:CC	supramolecular fiber	8920	3365	GO:0099081	IEA,IEA	TGME49_207665,TGME49_249840
0.0939271	50	39	2	0.0512821	0.04	GO:0099081	GO:CC	supramolecular polymer	8920	3342	GO:0099080	IEA,IEA	TGME49_207665,TGME49_249840
0.0939271	32	39	2	0.0512821	0.0625	GO:0071944	GO:CC	cell periphery	8920	2793	GO:0110165	IEA,IEA	TGME49_205265,TGME49_278110
0.0939271	29	39	2	0.0512821	0.0689655	GO:0005886	GO:CC	plasma membrane	8920	422	c("GO:0016020",GO:0071944)	IEA,IEA	TGME49_205265,TGME49_278110
0.0939271	49	39	2	0.0512821	0.0408163	GO:0005874	GO:CC	microtubule	8920	412	c("GO:0015630",GO:0099513)	IEA,IEA	TGME49_207665,TGME49_249840
0.0942962	71	39	2	0.0512821	0.028169	GO:0015630	GO:CC	microtubule skeleton	8920	708	GO:0005856	IEA,IEA	TGME49_207665,TGME49_249840
0.0942962	56	39	2	0.0512821	0.0357143	GO:0099080	GO:CC	supramolecular complex	8920	3341	GO:0110165	IEA,IEA	TGME49_207665,TGME49_249840

### Sheet: Table S2
Table S4 Enriched amino acid motifs in the protein sequences of genes displaying greater expression in IF1Over parasites when compared to IF1Ty parasites and decreased expression in IF1KO parasites when compared to IF1Ty parasites.
motif_ID	motif_ALT_ID	seq_ID	site_Start	site_End	site_Strand	site_Score	site_Sequence
1-RIRSLV	STREME-1	TGME49_301890::Toxoplasma gondii family B protein	24	29	.	19.15	RIRSLV
1-RIRSLV	STREME-1	TGME49_220740::hypothetical protein	249	254	.	16.93	RQRSDV
1-RIRSLV	STREME-1	TGME49_213480::hypothetical protein	218	223	.	15.87	RTRSRV
1-RIRSLV	STREME-1	TGME49_221310::aminopeptidase N1	962	967	.	15.8	RIRELE
1-RIRSLV	STREME-1	TGME49_280500::SulP	408	413	.	15.48	RIRGTP
1-RIRSLV	STREME-1	TGME49_240880::hypothetical protein	160	165	.	14.62	RSRSSV
#
2-AAALHVSVA	STREME-2	TGME49_280500::SulP	751	759	.	28.67	AAALHGAWI
2-AAALHVSVA	STREME-2	TGME49_221310::aminopeptidase N1	911	919	.	28.09	IAALHVLVD
2-AAALHVSVA	STREME-2	TGME49_240880::hypothetical protein	295	303	.	28.07	AAALHVEVA
2-AAALHVSVA	STREME-2	TGME49_213480::hypothetical protein	282	290	.	23.93	VAALHASAA
2-AAALHVSVA	STREME-2	TGME49_220740::hypothetical protein	265	273	.	8.84	VAAPHGSAG
#
3-SSGSGIQE	STREME-3	TGME49_240880::hypothetical protein	443	450	.	25.39	STGSGIQE
3-SSGSGIQE	STREME-3	TGME49_280500::SulP	457	464	.	22.5	TKGSNEQE
3-SSGSGIQE	STREME-3	TGME49_213480::hypothetical protein	914	921	.	21.52	LVGSGIQR
3-SSGSGIQE	STREME-3	TGME49_221310::aminopeptidase N1	210	217	.	21.27	SPDAGNQE
3-SSGSGIQE	STREME-3	TGME49_220740::hypothetical protein	295	302	.	18.22	SSGVGGLE
#
4-AKDLGSGGE	STREME-4	TGME49_240880::hypothetical protein	772	780	.	32.83	AKDLGVGNE
4-AKDLGSGGE	STREME-4	TGME49_280500::SulP	680	688	.	32.17	AKDLGSNGE
4-AKDLGSGGE	STREME-4	TGME49_280500::SulP	3	11	.	3.13	AKLTGVPNC
4-AKDLGSGGE	STREME-4	TGME49_240880::hypothetical protein	251	259	.	1.98	GKILNVCGE
4-AKDLGSGGE	STREME-4	TGME49_213480::hypothetical protein	658	666	.	1.02	WERLGVFGE
4-AKDLGSGGE	STREME-4	TGME49_221310::aminopeptidase N1	329	337	.	0.65	YPVLLSNGE
#
5-PSESEQR	STREME-5	TGME49_220740::hypothetical protein	7	13	.	23.83	PSESECP
5-PSESEQR	STREME-5	TGME49_221310::aminopeptidase N1	260	266	.	23.56	PSESEQR
5-PSESEQR	STREME-5	TGME49_213480::hypothetical protein	1337	1343	.	22.27	ASESEQE
5-PSESEQR	STREME-5	TGME49_220740::hypothetical protein	154	160	.	14.6	AGESECP
5-PSESEQR	STREME-5	TGME49_280500::SulP	342	348	.	8.71	PSTSECI

### Sheet: Table S3
Table S3 Summary of oligonucleotides used in the present study.
Primer ID	Sequence (5' to 3')	Use
P1	tggggatgtcaagttgCTAAAAATTCGAAATAGGGCgttttagagctagaa	Forward sgRNA to Ty tag TgIF1 C terminus
P2	ttctagctctaaaacGCCCTATTTCGAATTTTTAGcaacttgacatcccca	Reverse sgRNA to Ty tag TgIF1 C terminus
P3	CTCGATTTTTGGTGCCCATGGATATGCTAAAAATTCGAAAgaggtccacacgaaccaggacccgctcgatTAGGGCCGGTGACAGTGCTGAGGCGATGGCGAACTGTTGC	Forward repair template ultramer to Ty tag TgIF1 C terminus
P4	GCAACAGTTCGCCATCGCCTCAGCACTGTCACCGGCCCTAatcgagcgggtcctggttcgtgtggacctcTTTCGAATTTTTAGCATATCCATGGGCACCAAAAATCGAG	Reverse repair template ultramer to Ty tag TgIF1 C terminus
P5	GCACGTTTCCGTGCGCAAAA	Forward primer to confirm TgIF1 tagging and knockout
P6	GTCCTGGTTCGTGTGGACCT	Reverse primer to confirm TgIF1 Ty tagging
P7	TGGGGATGTCAAGTTgCGCCCTGCTGCGTTGCCATCGTTTTAGAGCTAGAA	Forward sgrNA to knockout TgIF1 N terminus
P8	TTCTAGCTCTAAAACGATGGCAACGCAGCAGGGCGcAACTTGACATCCCCA	Reverse sgrNA to knockout TgIF1 N terminus
P9	TGGGGATGTCAAGTTGcgagcgggtcctggttcgtgGTTTTAGAGCTAGAA	Forward sgrNA to knockout TgIF1 C terminus
P10	TTCTAGCTCTAAAACcacgaaccaggacccgctcgCAACTTGACATCCCCA	Reverse sgrNA to knockout TgIF1 C terminus
P11	TAGCTTTTGAGGAAAGCTCACAAGAGAAAAAGCTGAGAAAaagcttcgccaggctgtaaa	Forward primer with homology to TgIF1 to amplify DHFR cassette for knockout
P12	TTGGCAACAGTTCGCCATCGCCTCAGCACTGTCACCGGCCcatcctgcaagtgcatagaagg	Reverse primer with homology to TgIF1 to amplify DHFR cassette for knockout
P13	GGAGCACATGCTTGGTGCAG	Reverse primer to confirm IF1 knockout
P14	gcctgtacgccggttgtcgcggtcgtttgcagattgctttatagggcgaattgggtaccg	TgIF1 overexpression repair template forward primer with homology to the UPRT locus (TGGT1_312480)
P15	cgtcgttcttcgcgagggttacagcaccgattcgaagaaaTAGTGGATCTGGGACTCGAG	TgIF1 overexpression repair template reverse primer with homology to the UPRT locus (TGGT1_312480)
P16	TGGGGATGTCAAGTTgattgcttttttcttcgaatGTTTTAGAGCTAGAA	Forward sgRNA to overexpress TgIF1 from the UPRT locus (TGGT1_312480)
P17	TTCTAGCTCTAAAACattcgaagaaaaaagcaatcAACTTGACATCCCCA	Reverse sgRNA to overexpress TgIF1 from the UPRT locus (TGGT1_312480)
P18	ctgcgtggccttcccgtcctg	Forward primer to confirm TgIF1 integration into the UPRT locus (TGGT1_312480)
P19	ccgcttagtggcttgattcc	Reverse primer to confirm TgIF1 integration into the UPRT locus (TGGT1_312480)
P20	CGTGTCGCCAGAACTACACT	TgIF1 RT-qPCR forward primer
P21	ATGCTTCTGGCATGCTAGAGT	TgIF1 RT-qPCR reverse primer
P22	TCCCGTCTATCGTCGGAAAG	Actin (TGGT1_209030) RT-qPCR forward primer
P23	TGGATAGCGACATACATGGC	Actin (TGGT1_209030) RT-qPCR reverse primer
